# CREB non-autonomously regulates Reproductive Aging through Hedgehog/Patched Signalling

**DOI:** 10.1101/2020.03.02.972018

**Authors:** Nicole M. Templeman, Vanessa Cota, William Keyes, Rachel Kaletsky, Coleen T. Murphy

## Abstract

Evolutionarily conserved signaling pathways are crucial for adjusting growth, reproduction, and cell maintenance in response to altered environmental conditions or energy balance. However, we have an incomplete understanding of the signaling networks and mechanistic changes that coordinate physiological changes across tissues. We found that loss of the cAMP response element-binding protein (CREB) transcription factor significantly slows *Caenorhabditis elegans*’ reproductive decline, an early hallmark of aging in many animals. Our results indicate that CREB acts downstream of the transforming growth factor beta (TGF-β) Sma/Mab pathway in the hypodermis to control reproductive aging, and that it does so by regulating a Hedgehog-related signaling factor, WRT-10. Overexpression of hypodermal *wrt-10* is sufficient to delay reproductive decline and oocyte quality deterioration, potentially acting via Patched-related receptors in the germline. This TGF-β/CREB/WRT-10 signaling axis allows a key metabolic tissue to communicate with the reproductive system to regulate oocyte quality and the rate of reproductive decline.

**Highlights:**

- The transcription factor CREB regulates oocyte quality and reproductive decline
- Hypodermal CREB downstream of TGF-β Sma/Mab signaling controls reproductive aging
- CREB targets in the hypodermis include a Hedgehog-related signaling factor, *wrt-10*
- WRT-10 regulates reproductive aging, potentially via germline Patched receptors

**eTOC Blurb:** Templeman *et al*. describe how CREB, a highly conserved transcription factor, is a central regulator of age-dependent reproductive decline. CREB acts downstream of the TGF-β Sma/Mab pathway in the hypodermis, a key *Caenorhabditis elegans* metabolic tissue, to control oocyte quality maintenance and the rate of reproductive decline. Hypodermal CREB affects the expression of *wrt-10*, which encodes a Hedgehog-related signaling factor. The authors show that wrt-10 regulates reproductive aging, potentially via Patched-related receptors in the germline.
