## Supplemental Table 2 for "CREB non-autonomously regulates Reproductive Aging through Hedgehog/Patched Signalling"

### Sheet: Upreg in crh-1(n3315) vs N2
GO terms significantly enriched for genes upregulated in crh-1(n3315) vs N2 hypodermal tissue; for each type, GO terms are listed in descending order of adjusted p-value (adjusted p-value < 0.05)
Type	GO Term Name	GO Term ID	Adjusted p-value	Number of Genes
GO:BP	collagen and cuticulin-based cuticle development	GO:0040002	4.71958e-12	9
GO:BP	cuticle development	GO:0042335	1.18225e-10	9
GO:BP	cuticle development involved in collagen and cuticulin-based cuticle molting cycle	GO:0042338	2.31697e-09	7
GO:BP	molting cycle, collagen and cuticulin-based cuticle	GO:0018996	1.11273e-05	7
GO:BP	molting cycle	GO:0042303	1.34518e-05	7
GO:BP	extracellular matrix organization	GO:0030198	0.00851116	4
GO:BP	extracellular structure organization	GO:0043062	0.00918784	4
GO:MF	structural constituent of cuticle	GO:0042302	9.72388e-73	49
GO:MF	structural molecule activity	GO:0005198	4.77669e-50	49
GO:MF	structural constituent of collagen and cuticulin-based cuticle	GO:0042329	0.000226632	4
GO:CC	collagen trimer	GO:0005581	3.2389e-67	46
GO:CC	protein-containing complex	GO:0032991	1.10403e-18	51
GO:CC	extracellular matrix	GO:0031012	6.5137e-07	9
GO:CC	collagen and cuticulin-based cuticle extracellular matrix	GO:0060102	7.52869e-06	5
GO:CC	pseudopodium	GO:0031143	0.000754949	5
GO:CC	collagen-containing extracellular matrix	GO:0062023	0.00118138	5
GO:CC	extracellular region part	GO:0044421	0.0114153	10
GO:CC	extracellular region	GO:0005576	0.0123124	13

### Sheet: Downreg in crh-1(n3315) vs N2
GO terms significantly enriched for genes downregulated in crh-1(n3315) vs N2 hypodermal tissue; for each type, GO terms are listed in descending order of adjusted p-value (adjusted p-value < 0.05)
Type	GO Term Name	GO Term ID	Adjusted p-value	Number of Genes
GO:BP	carboxylic acid metabolic process	GO:0019752	1.63279e-33	53
GO:BP	small molecule metabolic process	GO:0044281	5.00991e-32	71
GO:BP	oxoacid metabolic process	GO:0043436	5.32228e-31	53
GO:BP	organic acid metabolic process	GO:0006082	5.72673e-29	53
GO:BP	oxidation-reduction process	GO:0055114	1.93935e-28	61
GO:BP	small molecule catabolic process	GO:0044282	1.54711e-27	34
GO:BP	carboxylic acid catabolic process	GO:0046395	5.31318e-21	26
GO:BP	organic acid catabolic process	GO:0016054	5.31318e-21	26
GO:BP	cellular amino acid metabolic process	GO:0006520	6.30355e-17	28
GO:BP	cellular amino acid catabolic process	GO:0009063	1.78463e-15	17
GO:BP	small molecule biosynthetic process	GO:0044283	2.16228e-15	29
GO:BP	cofactor metabolic process	GO:0051186	7.08218e-15	27
GO:BP	monocarboxylic acid metabolic process	GO:0032787	1.10742e-14	25
GO:BP	alpha-amino acid metabolic process	GO:1901605	4.32178e-14	22
GO:BP	coenzyme metabolic process	GO:0006732	2.64313e-13	22
GO:BP	alpha-amino acid catabolic process	GO:1901606	4.28899e-13	15
GO:BP	organic substance catabolic process	GO:1901575	5.39863e-12	48
GO:BP	catabolic process	GO:0009056	9.03463e-10	48
GO:BP	carboxylic acid biosynthetic process	GO:0046394	1.18989e-09	19
GO:BP	organic cyclic compound catabolic process	GO:1901361	1.28106e-09	22
GO:BP	organic acid biosynthetic process	GO:0016053	1.34675e-09	19
GO:BP	nucleobase-containing small molecule metabolic process	GO:0055086	1.61578e-09	28
GO:BP	cellular catabolic process	GO:0044248	5.25833e-09	44
GO:BP	drug metabolic process	GO:0017144	8.86598e-08	25
GO:BP	aromatic amino acid family metabolic process	GO:0009072	1.01871e-07	9
GO:BP	heterocycle catabolic process	GO:0046700	2.80469e-07	19
GO:BP	nucleobase catabolic process	GO:0046113	9.36862e-07	6
GO:BP	pyridine-containing compound metabolic process	GO:0072524	1.10588e-06	11
GO:BP	cellular nitrogen compound catabolic process	GO:0044270	1.86236e-06	18
GO:BP	aromatic compound catabolic process	GO:0019439	2.99979e-06	18
GO:BP	fatty acid metabolic process	GO:0006631	3.73037e-06	14
GO:BP	organonitrogen compound catabolic process	GO:1901565	4.18774e-06	30
GO:BP	pyrimidine nucleobase catabolic process	GO:0006208	4.45234e-06	5
GO:BP	nucleobase metabolic process	GO:0009112	4.65779e-06	8
GO:BP	nicotinamide nucleotide metabolic process	GO:0046496	6.6991e-06	10
GO:BP	pyridine nucleotide metabolic process	GO:0019362	6.6991e-06	10
GO:BP	pyrimidine-containing compound catabolic process	GO:0072529	9.90459e-06	6
GO:BP	monocarboxylic acid catabolic process	GO:0072329	1.67425e-05	10
GO:BP	pteridine-containing compound metabolic process	GO:0042558	1.81526e-05	6
GO:BP	oxidoreduction coenzyme metabolic process	GO:0006733	5.21995e-05	10
GO:BP	glucose metabolic process	GO:0006006	6.72209e-05	7
GO:BP	pyridine-containing compound biosynthetic process	GO:0072525	8.84161e-05	8
GO:BP	dicarboxylic acid metabolic process	GO:0043648	0.000109739	8
GO:BP	tryptophan metabolic process	GO:0006568	0.000177566	5
GO:BP	indolalkylamine metabolic process	GO:0006586	0.000177566	5
GO:BP	aromatic amino acid family catabolic process	GO:0009074	0.000183824	6
GO:BP	cofactor biosynthetic process	GO:0051188	0.000314603	11
GO:BP	nucleoside catabolic process	GO:0009164	0.000321356	5
GO:BP	dicarboxylic acid biosynthetic process	GO:0043650	0.000321356	5
GO:BP	nucleobase-containing small molecule catabolic process	GO:0034656	0.000321356	5
GO:BP	pyruvate metabolic process	GO:0006090	0.000339329	7
GO:BP	coenzyme biosynthetic process	GO:0009108	0.000621089	10
GO:BP	nicotinamide nucleotide biosynthetic process	GO:0019359	0.000822527	7
GO:BP	pyridine nucleotide biosynthetic process	GO:0019363	0.000822527	7
GO:BP	indole-containing compound metabolic process	GO:0042430	0.000872365	5
GO:BP	fatty acid catabolic process	GO:0009062	0.000965801	8
GO:BP	carbohydrate catabolic process	GO:0016052	0.00112609	8
GO:BP	nucleotide metabolic process	GO:0009117	0.00126043	18
GO:BP	purine-containing compound metabolic process	GO:0072521	0.00126473	16
GO:BP	pyrimidine nucleobase metabolic process	GO:0006206	0.0013396	5
GO:BP	nucleoside phosphate metabolic process	GO:0006753	0.00138415	18
GO:BP	hexose metabolic process	GO:0019318	0.00148297	7
GO:BP	nucleotide catabolic process	GO:0009166	0.00253792	7
GO:BP	glycosyl compound catabolic process	GO:1901658	0.00284824	5
GO:BP	monosaccharide metabolic process	GO:0005996	0.00300508	7
GO:BP	nucleoside phosphate catabolic process	GO:1901292	0.00300508	7
GO:BP	uracil catabolic process	GO:0006212	0.00309582	3
GO:BP	thymine metabolic process	GO:0019859	0.00309582	3
GO:BP	valine catabolic process	GO:0006574	0.00309582	3
GO:BP	uracil metabolic process	GO:0019860	0.00309582	3
GO:BP	thymine catabolic process	GO:0006210	0.00309582	3
GO:BP	tetrahydrofolate metabolic process	GO:0046653	0.00322222	4
GO:BP	organophosphate catabolic process	GO:0046434	0.00499599	8
GO:BP	metabolic process	GO:0008152	0.0056243	120
GO:BP	cellular amino acid biosynthetic process	GO:0008652	0.00563323	8
GO:BP	cellular modified amino acid metabolic process	GO:0006575	0.00563323	8
GO:BP	sulfur compound metabolic process	GO:0006790	0.00572125	12
GO:BP	branched-chain amino acid catabolic process	GO:0009083	0.00572804	4
GO:BP	folic acid-containing compound metabolic process	GO:0006760	0.00572804	4
GO:BP	cellular lipid catabolic process	GO:0044242	0.00801651	9
GO:BP	hexose biosynthetic process	GO:0019319	0.00942836	4
GO:BP	gluconeogenesis	GO:0006094	0.00942836	4
GO:BP	monosaccharide biosynthetic process	GO:0046364	0.00942836	4
GO:BP	quinolinate biosynthetic process	GO:0019805	0.0122381	3
GO:BP	quinolinate metabolic process	GO:0046874	0.0122381	3
GO:BP	cellular amine metabolic process	GO:0044106	0.0124403	5
GO:BP	cellular biogenic amine metabolic process	GO:0006576	0.0124403	5
GO:BP	serine family amino acid metabolic process	GO:0009069	0.0128458	6
GO:BP	drug catabolic process	GO:0042737	0.0137872	10
GO:BP	branched-chain amino acid metabolic process	GO:0009081	0.0146324	4
GO:BP	amine metabolic process	GO:0009308	0.015893	5
GO:BP	organophosphate metabolic process	GO:0019637	0.0194871	21
GO:BP	carbohydrate metabolic process	GO:0005975	0.0257999	15
GO:BP	pyrimidine-containing compound metabolic process	GO:0072527	0.0284438	6
GO:BP	valine metabolic process	GO:0006573	0.0302368	3
GO:BP	nucleobase-containing small molecule biosynthetic process	GO:0034404	0.0419494	7
GO:BP	cellular lipid metabolic process	GO:0044255	0.0486788	17
GO:MF	coenzyme binding	GO:0050662	3.16385e-26	37
GO:MF	oxidoreductase activity	GO:0016491	2.14966e-24	54
GO:MF	cofactor binding	GO:0048037	3.69648e-18	40
GO:MF	catalytic activity	GO:0003824	2.88269e-12	121
GO:MF	oxidoreductase activity, acting on the aldehyde or oxo group of donors	GO:0016903	3.10889e-09	10
GO:MF	NADP binding	GO:0050661	5.12078e-07	8
GO:MF	NAD binding	GO:0051287	6.54721e-07	9
GO:MF	oxidoreductase activity, acting on the CH-NH group of donors, NAD or NADP as acceptor	GO:0016646	7.23612e-07	6
GO:MF	oxidoreductase activity, acting on the aldehyde or oxo group of donors, NAD or NADP as acceptor	GO:0016620	3.65895e-06	7
GO:MF	flavin adenine dinucleotide binding	GO:0050660	4.59888e-06	11
GO:MF	small molecule binding	GO:0036094	3.08366e-05	50
GO:MF	oxidoreductase activity, acting on CH-OH group of donors	GO:0016614	3.49286e-05	10
GO:MF	oxidoreductase activity, acting on the CH-NH group of donors	GO:0016645	3.88418e-05	6
GO:MF	vitamin binding	GO:0019842	9.92015e-05	10
GO:MF	lyase activity	GO:0016829	0.00023658	12
GO:MF	lactate dehydrogenase activity	GO:0004457	0.000945392	3
GO:MF	oxidoreductase activity, acting on the CH-OH group of donors, NAD or NADP as acceptor	GO:0016616	0.00123717	8
GO:MF	FAD binding	GO:0071949	0.00127065	6
GO:MF	carbon-carbon lyase activity	GO:0016830	0.00156733	6
GO:MF	oxidoreductase activity, acting on the CH-NH2 group of donors	GO:0016638	0.00290033	4
GO:MF	pyridoxal phosphate binding	GO:0030170	0.00314357	7
GO:MF	vitamin B6 binding	GO:0070279	0.00314357	7
GO:MF	organic acid binding	GO:0043177	0.00559153	6
GO:MF	carboxylic acid binding	GO:0031406	0.00559153	6
GO:MF	ion binding	GO:0043167	0.0156448	72
GO:MF	anion binding	GO:0043168	0.047745	41
GO:CC	mitochondrion	GO:0005739	1.11617e-08	30
GO:CC	cytoplasm	GO:0005737	5.59341e-06	80
GO:CC	cytoplasmic part	GO:0044444	1.39634e-05	61
GO:CC	cytosol	GO:0005829	0.000915019	21
GO:CC	intracellular part	GO:0044424	0.0473308	94
GO:CC	cell	GO:0005623	0.049943	109
